# Enrichment of novel *Verrucomicrobia, Bacteroidetes* and *Krumholzibacteria* in an oxygen-limited, methane- and iron-fed bioreactor inoculated with Bothnian Sea sediments

**DOI:** 10.1101/2020.09.22.307553

**Authors:** Paula Dalcin Martins, Anniek de Jong, Wytze K. Lenstra, Niels A. G. M. van Helmond, Caroline P. Slomp, Mike S. M. Jetten, Cornelia U. Welte, Olivia Rasigraf

## Abstract

Microbial methane oxidation is a major biofilter preventing larger emissions of this powerful greenhouse gas from marine coastal areas into the atmosphere. In these zones, various electron acceptors such as sulfate, metal oxides, nitrate or oxygen can be utilized. However, the key microbial players and mechanisms of methane oxidation are poorly understood. In this study, we inoculated a bioreactor with methane- and iron-rich sediments from the Bothnian Sea in order to investigate microbial methane and iron cycling under low oxygen concentrations. Using metagenomics, we observed shifts in the microbial community over approximately 2.5 years of bioreactor operation. Marker genes for methane and iron cycling, as well as respiratory and fermentative metabolism, were investigated. Metagenome-assembled genomes representing novel *Verrucomicrobia, Bacteroidetes* and *Krumholzibacteria* were recovered and revealed potential for methane oxidation, organic matter degradation, and iron cycling, respectively. This work brings new insights into the identity and metabolic versatility of microorganisms that may be members of such functional guilds in coastal marine sediments and highlights that the methane biofilter in these sediments may be more diverse than previously appreciated.

**Importance:** Despite the essential role of microorganisms in preventing most methane in the ocean floor to reach the atmosphere, comprehensive knowledge on the identity and the mechanisms employed by these microorganisms is still lacking. This is problematic because such information is needed to understand how the ecosystem functions in the present and how microorganisms may respond to climate change in the future. Here, we enriched and identified novel taxa potentially involved in methane and iron cycling in an oxygen-limited bioreactor inoculated with methane- and iron-rich coastal sediments. Metagenomic analyses provided hypotheses about the mechanisms they may employ, such as the use of oxygen at very low concentrations. The implication of our results is that in more shallow sediments, where oxygen-limited conditions are present, the methane biofilter is potentially composed of novel, metabolically versatile *Verrucomicrobia* that could contribute to mitigating methane emissions from coastal marine zones.
