## Supplementary material for "Enrichment of novel *Verrucomicrobia, Bacteroidetes* and *Krumholzibacteria* in an oxygen-limited, methane- and iron-fed bioreactor inoculated with Bothnian Sea sediments": Table S1

### Sheet: 56_MAGs
MAG name	gtdbtk_classification	Genes or pathways of interest	completeness	redundancy	MAG size (bp)	MAG GC mean	strain heterogeneity	coding density	number of contigs	mean contig length	n50 contigs	coverage sum	T0 mean coverage	T0 normalized mean coverage	T1 mean coverage	T1 normalized mean coverage	T2 mean coverage	T2 normalized mean coverage	T0 number mapped reads	T1 number mapped reads	T2 number mapped reads	T0 percent of mapped reads	T1 percent of mapped reads	T2 percent of mapped reads
pedosphaeraceae_1	d__Bacteria;p__Verrucomicrobiota;c__Verrucomicrobiae;o__Pedosphaerales;f__Pedosphaeraceae;g__;s__	korAB, por, porB, accABCD, acs, pmoA-family, MDH, formaldehydeDH via tetrahydrofolate, cox, cbb3, cyd, nar, nap, nor, glycolysis, TCA, PPP	98.65	8.78	7778579	59.39	0	0.89	216	36011	56825	47.25	0	0	0.21	0.26	29.82	30.97	11	6398	967811	0	0.1	10.48
bacteroidales_8	d__Bacteria;p__Bacteroidota;c__Bacteroidia;o__Bacteroidales;f__4484-276;g__4484-276;s__	korAB, por, pccD, NAR, nirK, cox, cbb3, cyd, nrfH, glycolisys, TCA, PPP	96.24	1.61	4725241	43.08	0	0.9	194	24356	49494	67.23	0	0	0.05	0.06	47.74	49.58	0	818	932716	0	0.01	10.1
krumholzibacteria_1	d__Bacteria;p__Krumholzibacteriota;c__Krumholzibacteria;o__LZORAL124-64-63;f__LZORAL124-64-63;g__UM-FILTER-65-15;s__	korAB, porABC, accABCD, pccD, nrfH, nosZ, dsrC, cox, cyd	89.01	2.51	4052230	70.57	0	0.91	609	6653	8625	89.6	0	0	6.84	8.45	48.42	50.28	34	112193	838042	0	1.74	9.08
ochrobactrum_anthropi_1	d__Bacteria;p__Proteobacteria;c__Alphaproteobacteria;o__Rhizobiales;f__Rhizobiaceae;g__Ochrobactrum;s__Ochrobactrum anthropi	rubisco, accA/pccA, pccD, accABD, narGHIJ, nirK, norBC, nosZ, cox, cbb3, cyd	100	4.35	5474642	56.66	0	0.88	72	76036	182801	157.18	0	0	3.88	4.79	21.05	21.86	8	83339	480186	0	1.29	5.2
bryobacteraceae_1	d__Bacteria;p__Acidobacteriota;c__Acidobacteriae;o__Bryobacterales;f__Bryobacteraceae;g__UBA690;s__	MDH, korA, accABD, CODH, cox, cyd, nrfH	94.74	1.93	5286262	63.11	33.33	0.92	356	14849	25823	33.37	0	0	1.49	1.84	18.08	18.78	12	31333	400339	0	0.49	4.34
bacteroidales_7	d__Bacteria;p__Bacteroidota;c__Bacteroidia;o__Bacteroidales;f__TTA-H9;g__;s__	korAB, por, accA/pccA, pccD, NAR, cox, cyd, nrfH	97.31	4.3	4406502	42.75	0	0.89	66	66765	131547	28.54	0	0	0	0	19.68	20.44	2	24	358867	0	0	3.89
rhodospirillales_1	d__Bacteria;p__Proteobacteria;c__Alphaproteobacteria;o__Rhodospirillales_A;f__2-12-FULL-67-15;g__;s__	MDH, pfor, accABD, narGHIJ, nirK, nosZ, dsrAB, cox, cbb3, cyd	97.11	3.32	5096654	65.24	0	0.91	197	25871	59207	44.6	0	0	8.12	10.03	14.93	15.5	17	165762	321267	0	2.57	3.48
anaerolineales_2	d__Bacteria;p__Chloroflexota;c__Anaerolineae;o__Anaerolineales;f__envOPS12;g__OLB14;s__	korAB, pfor, pccD, accA/pccA, CODH/ACS, NAR, nrfH, nosZ, cox, cyd	91.82	1.82	4323815	51.26	0	0.92	82	52729	79530	24.86	0	0	0.01	0.01	15.13	15.71	10	194	272955	0	0	2.96
phycisphaerae_1	d__Bacteria;p__Planctomycetota;c__Phycisphaerae;o__SG8-4;f__SG8-4;g__;s__	korAB, pfor, accAD, norB	97.73	2.27	5282053	58.81	0	0.89	199	26542	53190	27.07	0	0	7.3	9.02	12.2	12.67	25	152927	270336	0	2.37	2.93
ignavibacteriaceae_1	d__Bacteria;p__Bacteroidota;c__Ignavibacteria;o__Ignavibacteriales;f__Ignavibacteriaceae;g__;s__	korAB, pfor, accA/pccA, pccD, accABD, NAR, nrfH, nosZ, cox	97.49	6.75	3925616	36.24	70.59	0.92	222	17682	34606	33.51	0	0	5.19	6.41	14.76	15.33	40	78593	239402	0	1.22	2.59
burkholderiales_3	d__Bacteria;p__Proteobacteria;c__Gammaproteobacteria;o__Burkholderiales;f__SG8-39;g__2-12-FULL-64-23;s__	MDH, rubisco, korA, pfor, accA/pccA, pccD, accABD, CODH, NAR, narGHVJKLX, dsrAB, cox, cbb3, cyd	97.87	4.22	5090035	63.29	11.11	0.89	202	25198	45342	18.16	0	0	4.3	5.31	9.11	9.46	98	87107	195214	0.01	1.35	2.11
rubrivivax_1	d__Bacteria;p__Proteobacteria;c__Gammaproteobacteria;o__Burkholderiales;f__Burkholderiaceae;g__Rubrivivax;s__	rubisco, korA, porC, pfor, accA/pccA, pccD, pccD5, accABD, CODH, narGHJK, NAR, nirS, norV, nrfH, dsrAB, cox, cbb3, cyd	69.46	2.37	4671137	67.68	0	0.89	724	6451	7692	15.4	0	0	0.12	0.15	9.4	9.76	70	2298	184115	0.01	0.04	1.99
devosia_1	d__Bacteria;p__Proteobacteria;c__Alphaproteobacteria;o__Rhizobiales;f__Devosiaceae;g__Devosia;s__	MDH, accA/pccA, pccD, accABD, NAR , nirK, cox, cbb3, cyd	99.49	2.72	4456697	63.65	23.08	0.89	87	51226	101710	26.25	0	0	1.37	1.69	8.72	9.06	13	24341	162839	0	0.38	1.76
bacteroidales_5	d__Bacteria;p__Bacteroidota;c__Bacteroidia;o__Bacteroidales;f__F082;g__SZUA-53;s__	korAB, porABC, accA/pccA, pccD, cyd	98.92	1.61	3540881	39.57	0	0.88	157	22553	39022	16.25	0	0	0.49	0.61	9.94	10.32	9	6687	145330	0	0.1	1.57
rhodobacteraceae_1	d__Bacteria;p__Proteobacteria;c__Alphaproteobacteria;o__Rhodobacterales;f__Rhodobacteraceae;g__UBA1943;s__	korAB, accA/pccA, pccD, accABD, CODH, NAR, norW, cox, cbb3	98.25	0.45	3375336	67.05	0	0.91	494	6832	9749	18.82	0	0	2.6	3.21	10.04	10.43	21	35288	143111	0	0.55	1.55
burkholderiales_2	d__Bacteria;p__Proteobacteria;c__Gammaproteobacteria;o__Burkholderiales;f__SG8-39;g__2-12-FULL-64-23;s__	MDH, rubisco, korA, pfor, accA/pccA, pccD, accABD, CODH, NAR, narGHVJKLX, dsrAB, cox, cbb3, cyd	98.04	4.34	4417215	63.04	33.33	0.89	336	13146	23693	21.16	0	0	9.99	12.34	7.56	7.85	1	175712	140025	0	2.72	1.52
anaerolineales_1	d__Bacteria;p__Chloroflexota;c__Anaerolineae;o__Anaerolineales;f__envOPS12;g__OLB14;s__	korA, pfor, pccD, CODH, NAR, nrfH, cox, cyd	93.03	0.91	4232736	49.94	0	0.92	274	15447	22626	12.64	0	0	0.12	0.15	7.87	8.17	6	2022	138794	0	0.03	1.5
bacteroidales_6	d__Bacteria;p__Bacteroidota;c__Bacteroidia;o__Bacteroidales;f__FEN-979;g__FEN-979;s__	korAB, pccD, NAR, dsrC, cox, cyd, nrfH	97.31	0.56	3774974	47.2	100	0.94	171	22075	33656	14.55	0	0	2.41	2.98	8.18	8.49	11	35283	128527	0	0.55	1.39
deltaproteobacteria_1	d__Bacteria;p__MBNT15;c__MBNT15;o__MBNT15;f__MBNT15;g__CG2-30-66-27;s__	korA, porB, accABD, CODH/ACS, Nar, norB, cox, cbb3, cyd	88.91	18.06	2694117	66.02	70.27	0.93	795	3388	4614	18.06	0.5	0.62	0.29	0.36	10.35	10.75	5472	3206	117932	0.64	0.05	1.28
deltaproteobacteria_3	d__Bacteria;p__MBNT15;c__MBNT15;o__MBNT15;f__MBNT15;g__;s__	korA, porC, norB, cox	29.66	1.21	871623	65.51	60	0.93	84	10376	14665	42.35	0	0	0.4	0.49	22.54	23.41	10	1381	82747	0	0.02	0.9
deltaproteobacteria_4	d__Bacteria;p__MBNT15;c__MBNT15;o__MBNT15;f__MBNT15;g__UBA2219;s__	accA, NAR	14.12	0.65	942026	61.33	50	0.88	95	9916	17159	37.28	0.01	0.01	0.24	0.3	19.93	20.7	27	906	79074	0	0.01	0.86
aquamicrobium_1	d__Bacteria;p__Proteobacteria;c__Alphaproteobacteria;o__Rhizobiales;f__Rhizobiaceae;g__Aquamicrobium_A;s__	accA/pccA, pccD, accABD, narGHIJ, napA, nirSK, cox, cbb3, cyd	79.28	5.26	3487377	68.86	26.67	0.9	816	4273	5181	13.27	0	0	0.35	0.43	4.56	4.74	6	4854	67049	0	0.08	0.73
ignavibacterium_2	d__Bacteria;p__Bacteroidota;c__Ignavibacteria;o__Ignavibacteriales;f__Ignavibacteriaceae;g__Ignavibacterium;s__Ignavibacterium sp003538625	korA, pfor, accB, norW, nosZ	41.19	0	1947609	34.32	0	0.91	170	11456	18120	17.37	0	0	4.07	5.03	8.12	8.43	18	30761	65455	0	0.48	0.71
gemmatimonadales_1	d__Bacteria;p__Gemmatimonadota;c__Gemmatimonadetes;o__Gemmatimonadales;f__GWC2-71-9;g__;s__	korA, accAB, pccD, accA/pccA, CODH, nirK, cox, cbb3	76.19	22.02	4436326	67.59	3.23	0.92	1320	3360	3670	6.32	0	0	0.79	0.98	3.45	3.58	66	14034	64284	0.01	0.22	0.7
dehalococcoidia_1	d__Bacteria;p__Chloroflexota;c__Dehalococcoidia;o__UBA2991;f__UBA2991;g__G233;s__	korAB, por, pfor, pccD, pccD5, accAD, CODH, NAR, nosZ, dsrC, cox	92.74	8.91	3976652	66.4	69.23	0.91	678	5865	10160	27.7	0	0	2.29	2.83	3.52	3.66	10	36835	59459	0	0.57	0.64
anaerolineaceae_1	d__Bacteria;p__Chloroflexota;c__Anaerolineae;o__Anaerolineales;f__Anaerolineaceae;g__UBA6170;s__	MDH, korA, porC, pfor, pccD, CODH, NAR, norW, dsrC, cox, cyd	95.45	8.48	4107333	42.34	35.71	0.91	840	4889	6701	13.49	0	0	6.97	8.61	2.97	3.08	37	110703	50537	0	1.71	0.55
bacteroidota_1	d__Bacteria;p__Bacteroidota;c__SZUA-365;o__SZUA-365;f__SZUA-365;g__SZUA-365;s__	korAB, pfor, accABD, pccD, pccD5, accA/pccA, cox, cyd	97.23	3.55	4750819	57.69	12.5	0.92	223	21304	44119	15.71	0	0	12.03	14.86	2.41	2.5	3	224727	47651	0	3.48	0.52
burkholderia_vietnamiensis_1	d__Bacteria;p__Proteobacteria;c__Gammaproteobacteria;o__Burkholderiales;f__Burkholderiaceae;g__Burkholderia;s__Burkholderia vietnamiensis	accABD, narGH, nirD, cox, cyd,	75.32	1.49	4500544	67.11	14.29	0.86	1635	2752	3270	7.23	0	0	2.75	3.4	2.52	2.62	18	49987	48179	0	0.77	0.52
ignavibacterium_1	d__Bacteria;p__Bacteroidota;c__Ignavibacteria;o__Ignavibacteriales;f__Ignavibacteriaceae;g__Ignavibacterium;s__	korB, pfor, NAR, norW, nosZ, cox, cyd	43.8	2.54	1317557	34.46	80	0.92	279	4722	7096	11.7	0.02	0.02	1.02	1.26	6.88	7.14	78	5179	37406	0.01	0.08	0.41
anaerolineaceae_2	d__Bacteria;p__Chloroflexota;c__Anaerolineae;o__Anaerolineales;f__Anaerolineaceae;g__;s__	pfor, pccD, pccD5, CODH/ACS, dsrC, cox, cyd	78.48	4.91	4265323	53.33	14.29	0.91	1783	2392	2568	5.38	0.01	0.01	1.25	1.54	1.9	1.97	105	20842	33741	0.01	0.32	0.37
burkholderiaceae_1	d__Bacteria;p__Proteobacteria;c__Gammaproteobacteria;o__Burkholderiales;f__Burkholderiaceae;g__;s__	porAB	8.74	0.07	410745	62.24	100	0.92	71	5785	10572	46.05	0.02	0.02	14.62	18.06	18.07	18.77	35	23548	31111	0	0.36	0.34
desulfuromonadales_1	d__Bacteria;p__Desulfuromonadota;c__Desulfuromonadia;o__Desulfuromonadales;f__DDH964;g__;s__	korAB, por, pfor, pccD5, accABD, NAR, narGKTX, dsrC, cox, cbb3	94.44	1.29	4055027	62.38	33.33	0.9	643	6306	8957	10.1	0	0	7.7	9.51	1.47	1.53	19	124373	25131	0	1.93	0.27
dojkabacteria_1	d__Bacteria;p__Patescibacteria;c__Dojkabacteria;o__B142;f__;g__;s__	korA	69.75	3.45	948903	35.58	0	0.91	283	3353	3937	9.07	0	0	0.01	0.01	6.09	6.32	2	25	23957	0	0	0.26
burkholderiales_1	d__Bacteria;p__Proteobacteria;c__Gammaproteobacteria;o__Burkholderiales;f__SG8-39;g__2-12-FULL-64-23;s__	MDH, rubisco, korA, pfor, accA/pccA, pccD, accABD, CODH, NAR, narGHVJKLX, dsrAB, cox, cbb3, cyd	99.05	1.95	4613947	61.67	0	0.91	73	63204	140125	25.85	0	0	24.29	30	0.97	1.01	61	445090	18579	0.01	6.89	0.2
afipia_1	d__Bacteria;p__Proteobacteria;c__Alphaproteobacteria;o__Rhizobiales;f__Xanthobacteraceae;g__Afipia;s__Afipia sp000178995	accAD, CODH, NAR, narGHI, napA, norBC, nosZ, cox, cbb3	73.09	4.54	3599542	61.33	2.94	0.88	1041	3457	3845	6.44	0	0	0.25	0.31	1.25	1.3	17	3551	18655	0	0.05	0.2
hydrogenophaga_1	d__Bacteria;p__Proteobacteria;c__Gammaproteobacteria;o__Burkholderiales;f__Burkholderiaceae;g__Hydrogenophaga;s__Hydrogenophaga sp002842215	accA/pccA, pccD, accABD, NAR, narHIJQ, nirS, norVBC, nosZ, dsrA, cox, cbb3, cyd	77.88	2.46	3904298	65.27	30.77	0.91	1135	3439	3967	6.38	0	0	2.6	3.21	1.08	1.12	33	40312	17746	0	0.62	0.19
anaerolineae_1	d__Bacteria;p__Chloroflexota;c__Anaerolineae;o__SBR1031;f__A4b;g__OLB15;s__	pfor, accA/pccA, CODH/ACS, nosZ, cox, cbb3	43.96	3.27	2567722	58.52	33.33	0.9	1071	2397	2399	4.85	0	0	0.71	0.88	1.48	1.54	26	7145	15672	0	0.11	0.17
acholeplasmataceae_1	d__Bacteria;p__Firmicutes;c__Bacilli;o__Acholeplasmatales;f__Acholeplasmataceae;g__;s__	korB, accABD	92.67	1.57	1333611	39.42	33.33	0.93	443	3010	3569	6.91	0	0	3.38	4.17	2.52	2.62	4	17199	13932	0	0.27	0.15
bacteroidales_2	d__Bacteria;p__Bacteroidota;c__Bacteroidia;o__Bacteroidales;f__vadinHA17;g__SR-FBR-E99;s__	korA, por, pccD, dsrC, cox, cyd	88.73	10.67	3456071	49.41	46.88	0.93	619	5583	6858	43.16	0.06	0.07	41.58	51.35	0.88	0.91	856	559077	12679	0.1	8.66	0.14
bacteroidales_4	d__Bacteria;p__Bacteroidota;c__Bacteroidia;o__Bacteroidales;f__GCA-2748055;g__;s__	pccD, narGHVJ, cox, cyd	67.05	4.88	4378783	42.48	15	0.91	1544	2835	2983	6.02	0.01	0.01	4.86	6	0.73	0.76	109	82249	13264	0.01	1.27	0.14
christensenellales_1	d__Bacteria;p__Firmicutes_A;c__Clostridia;o__Christensenellales;f__CAG-74;g__;s__	accABD, norVW	55.8	1.4	1462972	58.03	0	0.91	747	1958	2040	4.74	0	0	0.62	0.77	1.98	2.06	6	3559	11976	0	0.06	0.13
defferisomataceae_1	d__Bacteria;p__Deferrisomatota;c__Defferisomatia;o__Defferisomatales;f__Defferisomataceae;g__;s__	porAB, CODH/ACS, NAR, norB, cox, cbb3, cyd	43.01	0.76	2371234	67.18	0	0.88	977	2427	2449	4.94	0	0	3.2	3.95	1.06	1.1	28	30328	10580	0	0.47	0.11
syntrophales_1	d__Bacteria;p__Desulfobacterota;c__Syntrophia;o__Syntrophales;f__UBA5619;g__UBA5619;s__	porACD, pccD, narH, dsrAB, cyd	54.5	10.02	2814061	58.84	3.12	0.89	1826	1541	1514	3.6	0.01	0.01	3.02	3.73	0.35	0.36	120	33378	4084	0.01	0.52	0.04
deltaproteobacteria_2	d__Bacteria;p__MBNT15;c__MBNT15;o__MBNT15;f__MBNT15;g__UBA2219;s__	MDH, korA, accD, NAR, norBW, cyd	73.4	5.55	2304311	64.92	41.67	0.93	768	3000	3230	7.06	0	0	6.54	8.08	0.27	0.28	10	60204	2629	0	0.93	0.03
desulfofustis_1	d__Bacteria;p__Desulfobacterota;c__Desulfobulbia;o__Desulfobulbales;f__Desulfocapsaceae;g__Desulfofustis;s__	MDH, korA, por, accD, pccD, CODH/ACS, napA, narG, norB, dsrABC, cox	80.99	9.47	4084519	56.62	16.67	0.89	1222	3342	3713	5.84	0	0	5.42	6.69	0.19	0.2	21	87127	3152	0	1.35	0.03
desulfuromonadales_1	d__Bacteria;p__Desulfuromonadota;c__Desulfuromonadia;o__Desulfuromonadales;f__BM103;g__;s__	korA, porACD, pfor, accA/pccA, pccD, accABD, CODH, Nar, narGHX, nrfH, cox, cbb3	100	1.94	3938594	52.89	0	0.88	68	57920	97869	131.65	0	0	131.27	162.12	0.19	0.2	18	2015620	3112	0	31.21	0.03
bacteroidales_1	d__Bacteria;p__Bacteroidota;c__Bacteroidia;o__Bacteroidales;f__vadinHA17;g__;s__	korAB, porABC, pccD, dsrC, cox, cyd, nrfH	94.71	12.5	4448139	45.82	13.89	0.93	965	4609	6073	8.28	0.01	0.01	8.14	10.05	0.08	0.08	121	140723	1529	0.01	2.18	0.02
thermoleophilia_1	d__Bacteria;p__Actinobacteriota;c__Thermoleophilia;o__UBA2241;f__UBA2241;g__UBA2241;s__	MDH, rubisco, korA, accA, CODH/ACS, napA, cox, cyd	42.28	2.73	1290234	66.16	0	0.88	671	1922	1967	4.77	0.83	1.03	3.72	4.59	0.16	0.17	4228	18950	855	0.49	0.29	0.01
bacteroidales_9	d__Bacteria;p__Bacteroidota;c__Bacteroidia;o__Bacteroidales;f__TTA-H9;g__;s__	korB, por, accA/pccA, pccD, NAR, cbb3, cyd	55.98	0.59	1975813	52.14	0	0.93	992	1991	2126	4.56	0	0	4.47	5.52	0.07	0.07	8	34319	558	0	0.53	0.01
thorarchaeaceae_1	d__Archaea;p__Asgardarchaeota;c__Lokiarchaeia;o__Thorarchaeales;f__Thorarchaeaceae;g__MP8T-1;s__	korA, NAR	72.68	13.77	1721956	41.76	76.19	0.91	1048	1643	1646	4.19	3.99	4.97	0.2	0.25	0	0	26931	1360	8	3.13	0.02	0
bathyarchaeia_1	d__Archaea;p__Crenarchaeota;c__Bathyarchaeia;o__TCS64;f__TCS64;g__RBG-16-57-9;s__	rubisco, korA, porACD, CODH, norBV	41.03	0	1016920	49.46	0	0.92	614	1656	1687	3.6	3.5	4.36	0.07	0.09	0.02	0.02	13737	265	91	1.59	0	0
aminicenantales_1	d__Bacteria;p__Acidobacteriota;c__Aminicenantia;o__Aminicenantales;f__RBG-16-66-30;g__RBG-16-66-30;s__	MDH, korAB, porCD, por, accABD, norB, cyd	91.63	5.13	3278983	62.08	28.57	0.92	1045	3137	3916	6.51	5.9	7.34	0.61	0.75	0	0	77214	7961	65	8.96	0.12	0
bipolaricaulia_1	d__Bacteria;p__Bipolaricaulota;c__Bipolaricaulia;o__UBA7950;f__UBA7950;g__;s__	accABD, CODH/ACS, norBW	82.05	14.51	2306679	55.89	43.75	0.89	701	3290	3698	5.89	5.89	7.33	0	0	0	0	54041	15	1	6.27	0	0
aminicenantia_1	d__Bacteria;p__Acidobacteriota;c__Aminicenantia;o__UBA2199;f__UBA2199;g__;s__	korA, pfor, accD, pccD, CODH, NAR	50.64	1.57	1677454	54.3	0	0.92	622	2696	2777	4.78	4.77	5.94	0.01	0.01	0	0	31455	66	0	3.65	0	0
bacteroidales_3	d__Bacteria;p__Bacteroidota;c__Bacteroidia;o__Bacteroidales;f__vadinHA17;g__SR-FBR-E99;s__	korA, pccD, norW	69.22	14.28	2410684	46.62	41.51	0.94	1519	1587	1584	3.78	1.7	2.12	2.03	2.51	0.03	0.03	15687	18899	312	1.82	0.29	0
thermoplasmata_1	d__Archaea;p__Thermoplasmatota;c__Thermoplasmata;o__UBA10834;f__UBA10834;g__UBA9653;s__	porABD, norB	95.47	2.4	1853231	53.79	33.33	0.9	122	15190	26771	11.03	10.56	13.14	0.47	0.58	0	0	77910	3425	36	9.04	0.05	0
